# Microfluidic immuno-serology assay revealed a limited diversity of protection against COVID-19 in patients with altered immunity

**DOI:** 10.1101/2022.08.31.506117

**Authors:** Dongjoo Kim, Giulia Biancon, Zhiliang Bai, Jennifer VanOudenhove, Yuxin Liu, Shalin Kothari, Lohith Gowda, Jennifer M. Kwan, Nicholas Carlos Buitrago-Pocasangre, Nikhil Lele, Hiromitsu Asashima, Michael K. Racke, JoDell E. Wilson, Tara S. Givens, Mary M. Tomayko, Wade L. Schulz, Erin E. Longbrake, David A. Hafler, Stephanie Halene, Rong Fan

## Abstract

The immune response to SARS-CoV-2 for patients with altered immunity such as hematologic malignancies and autoimmune disease may differ substantially from that in general population. These patients remain at high risk despite wide-spread adoption of vaccination. It is critical to examine the differences at the systems level between the general population and the patients with altered immunity in terms of immunologic and serological responses to COVID-19 infection and vaccination. Here, we developed a novel microfluidic chip for high-plex immuno-serological assay to simultaneously measure up to 50 plasma or serum samples for up to 50 soluble markers including 35 plasma proteins, 11 anti-spike/RBD IgG antibodies spanning all major variants, and controls. Our assay demonstrated the quintuplicate test in a single run with high throughput, low sample volume input, high reproducibility and high accuracy. It was applied to the measurement of 1,012 blood samples including in-depth analysis of sera from 127 patients and 21 healthy donors over multiple time points, either with acute COVID infection or vaccination. The protein association matrix analysis revealed distinct immune mediator protein modules that exhibited a reduced degree of diversity in protein-protein cooperation in patients with hematologic malignancies and patients with autoimmune disorders receiving B cell depletion therapy. Serological analysis identified that COVID infected patients with hematologic malignancies display impaired anti-RBD antibody response despite high level of anti-spike IgG, which could be associated with limited clonotype diversity and functional deficiency in B cells and was further confirmed by single-cell BCR and transcriptome sequencing. These findings underscore the importance to individualize immunization strategy for these high-risk patients and provide an informative tool to monitor their responses at the systems level.
