## Supplemental table 4 for "Microfluidic immuno-serology assay revealed a limited diversity of protection against COVID-19 in patients with altered immunity"

### Sheet: Heme vs. Non-heme_ICU
Ingenuity Canonical Pathways	-log(p-value)	z-score	Molecules
EIF2 Signaling	70.5	-5.17	ACTB,ATF5,BCL2,CDK11A,DDIT3,EIF1,EIF1AY,EIF2A,EIF2AK2,EIF2S3,EIF3D,EIF3E,EIF3F,EIF3G,EIF3H,EIF3K,EIF3L,EIF3M,EIF4A1,EIF5B,FAU,GRB2,HNRNPA1,HSPA5,KRAS,MYC,PABPC1,PPP1CA,PPP1CC,PPP1R15A,RALA,RAP1B,RPL10,RPL10A,RPL11,RPL12,RPL13,RPL13A,RPL14,RPL15,RPL17,RPL18,RPL18A,RPL19,RPL21,RPL22,RPL22L1,RPL23,RPL23A,RPL24,RPL26,RPL27,RPL27A,RPL28,RPL29,RPL3,RPL30,RPL31,RPL32,RPL34,RPL35,RPL35A,RPL36,RPL36A,RPL3…
B Cell Receptor Signaling	31.1	-1.265	APBB1IP,BCL10,BCL2A1,BCL6,BTK,CALM1 (includes others),CAMK2D,CD22,CD79A,CD79B,CFL1,CREB3L2,CSK,DAPP1,EBF1,ETS1,GAB1,GAB2,GRB2,IGHA1,IGHD,IGHG1,IGHG2,IGHG3,IGHV1-18,IGHV1-2,IGHV1-24,IGHV1-3,IGHV1-46,IGHV1-69,IGHV1-69D,IGHV2-26,IGHV2-5,IGHV3-11,IGHV3-13,IGHV3-15,IGHV3-21,IGHV3-23,IGHV3-30,IGHV3-33,IGHV3-43,IGHV3-48,IGHV3-49,IGHV3-53,IGHV3-66,IGHV3-7,IGHV3-74,IGHV4-39,IGHV4-4,IGHV4-59,IGHV4-61,IGHV5…
mTOR Signaling	22.4	-0.688	EIF3D,EIF3E,EIF3F,EIF3G,EIF3H,EIF3K,EIF3L,EIF3M,EIF4A1,EIF4B,FAU,FKBP1A,HIF1A,KRAS,PLD4,PPP2R5C,PRKCB,PRKCD,RAC1,RAC2,RALA,RAP1B,RHOA,RHOB,RHOC,RHOF,RHOG,RHOQ,RPS10,RPS11,RPS12,RPS13,RPS14,RPS15,RPS15A,RPS16,RPS17,RPS18,RPS19,RPS2,RPS20,RPS21,RPS23,RPS25,RPS26,RPS27,RPS27A,RPS28,RPS29,RPS3A,RPS4X,RPS4Y1,RPS5,RPS6,RPS6KA1,RPS7,RPS8,RPS9,RPSA,VEGFB
Oxidative Phosphorylation	21.2	-3.703	ATP5F1A,ATP5F1C,ATP5F1D,ATP5F1E,ATP5MC2,ATP5MC3,ATP5ME,ATP5MF,ATP5MG,ATP5PB,ATP5PD,ATP5PO,COX4I1,COX6A1,COX6B1,COX6C,COX7A2L,COX7C,CYB5A,MT-CO3,MT-CYB,MT-ND1,MT-ND2,MT-ND3,MT-ND4L,MT-ND5,NDUFA4,NDUFA7,NDUFB10,NDUFB11,NDUFB2,NDUFB4,NDUFB5,NDUFB6,NDUFB8,NDUFB9,SDHD,UQCR10,UQCRB,UQCRFS1,UQCRH,UQCRQ
Coronavirus Pathogenesis Pathway	19.6	2.832	BCL2,DDIT3,EEF1A1,EIF2A,FAU,FOS,HDAC1,HDAC2,HDAC7,HDAC9,HIF1A,IRF7,IRF9,JUN,NFKB1,NFKB2,NFKBIA,NFKBID,NPM1,RB1,REL,RPS10,RPS11,RPS12,RPS13,RPS14,RPS15,RPS15A,RPS16,RPS17,RPS18,RPS19,RPS2,RPS20,RPS21,RPS23,RPS25,RPS26,RPS27,RPS27A,RPS28,RPS29,RPS3A,RPS4X,RPS4Y1,RPS5,RPS6,RPS7,RPS8,RPS9,RPSA,SMAD3,SMAD4,STAT1,STAT2
IL-15 Signaling	18.2	-1	IGHA1,IGHD,IGHG1,IGHG2,IGHG3,IGHV1-18,IGHV1-2,IGHV1-24,IGHV1-3,IGHV1-46,IGHV1-69,IGHV1-69D,IGHV2-26,IGHV2-5,IGHV3-11,IGHV3-13,IGHV3-15,IGHV3-21,IGHV3-23,IGHV3-30,IGHV3-33,IGHV3-43,IGHV3-48,IGHV3-49,IGHV3-53,IGHV3-66,IGHV3-7,IGHV3-74,IGHV4-39,IGHV4-4,IGHV4-59,IGHV4-61,IGHV5-51,IGHV6-1,IGHV7-4-1,IGKV1-12,IGKV1-16,IGKV1-17,IGKV1-27,IGKV1-33,IGKV1-39,IGKV1-5,IGKV1-6,IGKV1-8,IGKV1-9,IGKV1D-13,IGKV1D-3…
Sirtuin Signaling Pathway	12.2	2	ABCA1,APEX1,ATP5F1A,ATP5F1C,ATP5F1D,ATP5F1E,ATP5PB,GADD45B,H1-10,H1-2,H1-3,H1-4,H3-3A/H3-3B,HIF1A,JUN,LDHA,LDHB,MT-CYB,MT-ND1,MT-ND2,MT-ND3,MT-ND4L,MT-ND5,MT-ND6,MYC,NDUFA4,NDUFA7,NDUFB10,NDUFB11,NDUFB2,NDUFB4,NDUFB5,NDUFB6,NDUFB8,NDUFB9,NFKB1,NFKB2,PARP1,PCK2,PGK1,POLR2F,REL,SDHD,SLC25A5,SLC25A6,TIMM10,TOMM20,TOMM6,TOMM7,TUBA1A,TUBA1B,TUBA4A,UCP2,UQCRFS1,VDAC2
Integrin Signaling	10.7	-1.121	ACTB,ACTG1,ACTR3,ARF5,ARF6,ARHGAP5,ARPC1B,ARPC2,ARPC4,ARPC5,ARPC5L,CAPN1,CAPNS1,GRB2,GSN,ITGA4,ITGAE,ITGAX,ITGB1,ITGB2,KRAS,MYL12A,NEDD9,PAK2,PARVB,PFN1,PPP1R12A,RAC1,RAC2,RALA,RAP1B,RHOA,RHOB,RHOC,RHOF,RHOG,RHOQ,TLN1,TTN,VASP,WAS,WIPF1,ZYX
PI3K Signaling in B Lymphocytes	10.6	-1.257	ATF5,BCL10,BTK,CALM1 (includes others),CAMK2D,CD180,CD40,CD79A,CD79B,CD81,DAPP1,FOS,IL4R,ITPR2,JUN,KRAS,LYN,NFAT5,NFATC1,NFKB1,NFKB2,NFKBIA,NFKBID,PDIA3,PLCL2,PPP3CA,PRKCB,PTPRC,RAC1,RALA,RAP1B,REL,VAV1,VAV3
Signaling by Rho Family GTPases	10.5	-2.271	ACTB,ACTG1,ACTR3,ARHGEF1,ARPC1B,ARPC2,ARPC4,ARPC5,ARPC5L,CFL1,CYBB,EZR,FOS,GNAI2,GNAS,GNB4,GNG5,GNG7,ITGA4,ITGAE,ITGAX,ITGB1,ITGB2,JUN,MSN,MYL12A,MYL6,NCF1,NFKB1,NFKB2,PAK2,PPP1R12A,PTK2B,RAC1,RAC2,REL,RHOA,RHOB,RHOC,RHOF,RHOG,RHOQ,SEPTIN1,SEPTIN7,SEPTIN9,STMN1,VIM,WAS,WIPF1

### Sheet: Heme vs. Non-heme_recovery
Ingenuity Canonical Pathways	-log(p-value)	z-score	Molecules
EIF2 Signaling	62.4	-5.08	ACTB,ATF5,BCL2,CDK11A,DDIT3,EIF1,EIF1AY,EIF2A,EIF2AK2,EIF2S3,EIF3E,EIF3F,EIF3H,EIF3K,EIF3L,EIF3M,EIF4A1,EIF4G2,EIF5B,FAU,GRB2,HNRNPA1,HSPA5,KRAS,MAP2K2,MYC,PABPC1,PIK3CD,PPP1CA,PPP1CB,RAP1B,RPL10,RPL10A,RPL11,RPL13,RPL13A,RPL14,RPL15,RPL17,RPL18,RPL18A,RPL19,RPL21,RPL22,RPL22L1,RPL23,RPL23A,RPL24,RPL26,RPL27,RPL28,RPL29,RPL30,RPL31,RPL32,RPL34,RPL35A,RPL36,RPL36A,RPL36AL,RPL37,RPL37A,RPL38,RPL39,…
B Cell Receptor Signaling	29.6	-1.313	APBB1IP,BCL10,BCL2A1,BLNK,BTK,CALM1 (includes others),CAMK2D,CD22,CD79A,CD79B,CFL1,CREB3L2,CSK,DAPP1,EBF1,EGR1,ETS1,FCGR2B,GAB1,GAB2,GRB2,IGHA1,IGHD,IGHE,IGHG1,IGHG2,IGHG3,IGHV1-18,IGHV1-2,IGHV1-24,IGHV1-3,IGHV1-46,IGHV1-69,IGHV1-69D,IGHV2-26,IGHV2-5,IGHV3-11,IGHV3-13,IGHV3-15,IGHV3-20,IGHV3-21,IGHV3-23,IGHV3-30,IGHV3-33,IGHV3-43,IGHV3-48,IGHV3-49,IGHV3-53,IGHV3-7,IGHV3-72,IGHV3-74,IGHV4-28,IGHV4…
Regulation of eIF4 and p70S6K Signaling	23.6	-0.333	EIF1,EIF1AY,EIF2A,EIF2S3,EIF3E,EIF3F,EIF3H,EIF3K,EIF3L,EIF3M,EIF4A1,EIF4G2,FAU,GRB2,ITGA4,ITGAE,ITGAX,ITGB1,ITGB2,ITGB7,KRAS,MAP2K2,MAPK14,PABPC1,PIK3CD,PPP2R5C,RAP1B,RPS10,RPS11,RPS12,RPS13,RPS14,RPS15,RPS15A,RPS16,RPS17,RPS18,RPS19,RPS2,RPS20,RPS21,RPS23,RPS24,RPS25,RPS26,RPS27,RPS27A,RPS28,RPS29,RPS3,RPS3A,RPS4X,RPS4Y1,RPS5,RPS6,RPS7,RPS8,RPS9,RPSA
Coronavirus Pathogenesis Pathway	21.2	2.066	BCL2,DDIT3,EEF1A1,EIF2A,FAU,FOS,HDAC7,HDAC9,HIF1A,IFNAR1,IRF7,IRF9,JUN,MAPK14,NFKB1,NFKBIA,NFKBID,NPM1,OAS1,RB1,RBL2,REL,RPS10,RPS11,RPS12,RPS13,RPS14,RPS15,RPS15A,RPS16,RPS17,RPS18,RPS19,RPS2,RPS20,RPS21,RPS23,RPS24,RPS25,RPS26,RPS27,RPS27A,RPS28,RPS29,RPS3,RPS3A,RPS4X,RPS4Y1,RPS5,RPS6,RPS7,RPS8,RPS9,RPSA,SIN3A,SMAD3,SMAD4,STAT1,STAT2,TGFB1
Oxidative Phosphorylation	20.5	-4.422	ATP5F1A,ATP5F1C,ATP5F1E,ATP5MC2,ATP5MC3,ATP5ME,ATP5MF,ATP5PB,ATP5PO,COX4I1,COX6A1,COX6B1,COX6C,COX7A2L,COX7B,COX7C,CYB5A,MT-ATP6,MT-CO1,MT-CO3,MT-CYB,MT-ND1,MT-ND2,MT-ND3,MT-ND4,MT-ND4L,NDUFA3,NDUFA7,NDUFAB1,NDUFB11,NDUFB2,NDUFB4,NDUFB5,NDUFB6,NDUFB8,NDUFB9,SDHC,SDHD,UQCR10,UQCRB,UQCRFS1,UQCRH,UQCRQ
mTOR Signaling	20.1	-0.728	DDIT4,EIF3E,EIF3F,EIF3H,EIF3K,EIF3L,EIF3M,EIF4A1,EIF4G2,FAU,FKBP1A,FNBP1,HIF1A,KRAS,PIK3CD,PLD4,PPP2R5C,PRKCB,RAC1,RAC2,RAP1B,RHOA,RHOB,RHOC,RHOF,RHOG,RHOQ,RPS10,RPS11,RPS12,RPS13,RPS14,RPS15,RPS15A,RPS16,RPS17,RPS18,RPS19,RPS2,RPS20,RPS21,RPS23,RPS24,RPS25,RPS26,RPS27,RPS27A,RPS28,RPS29,RPS3,RPS3A,RPS4X,RPS4Y1,RPS5,RPS6,RPS7,RPS8,RPS9,RPSA,VEGFB
PI3K Signaling in B Lymphocytes	15.7	-1.298	ATF5,ATF7,BCL10,BLNK,BTK,CALM1 (includes others),CAMK2D,CD180,CD40,CD79A,CD79B,CD81,CR2,DAPP1,FCGR2B,FOS,FYN,IL4R,ITPR2,JUN,KRAS,LYN,MALT1,MAP2K2,NFAT5,NFKB1,NFKBIA,NFKBID,PDIA3,PIK3AP1,PIK3CD,PLCL2,PLEKHA2,PPP3CA,PPP3CB,PPP3R1,PRKCB,PTEN,PTPRC,RAC1,RAP1B,REL,VAV3
IL-15 Signaling	14.4	-1.897	IGHA1,IGHD,IGHE,IGHG1,IGHG2,IGHG3,IGHV1-18,IGHV1-2,IGHV1-24,IGHV1-3,IGHV1-46,IGHV1-69,IGHV1-69D,IGHV2-26,IGHV2-5,IGHV3-11,IGHV3-13,IGHV3-15,IGHV3-20,IGHV3-21,IGHV3-23,IGHV3-30,IGHV3-33,IGHV3-43,IGHV3-48,IGHV3-49,IGHV3-53,IGHV3-7,IGHV3-72,IGHV3-74,IGHV4-28,IGHV4-34,IGHV4-39,IGHV4-4,IGHV4-59,IGHV4-61,IGHV5-51,IGHV6-1,IGHV7-4-1,IGKV1-12,IGKV1-16,IGKV1-17,IGKV1-27,IGKV1-33,IGKV1-39,IGKV1-5,IGKV1-8,IG…
Signaling by Rho Family GTPases	13.7	-1.64	ACTB,ACTG1,ACTR2,ACTR3,ARHGEF1,ARHGEF6,ARPC1B,ARPC2,ARPC4,ARPC5,CFL1,CLIP1,CYBB,EZR,FNBP1,FOS,GNA12,GNAS,GNB4,GNG5,GNG7,ITGA4,ITGAE,ITGAX,ITGB1,ITGB2,ITGB7,JUN,MAP2K2,MSN,MYL12A,MYL6,NCF1,NFKB1,PAK1,PAK2,PIK3CD,PIP4K2A,PPP1R12A,PTK2,PTK2B,RAC1,RAC2,REL,RHOA,RHOB,RHOC,RHOF,RHOG,RHOQ,SEPTIN1,SEPTIN2,SEPTIN6,SEPTIN7,STMN1,VIM,WAS,WIPF1
Integrin Signaling	12.1	-1.372	ACTB,ACTG1,ACTN4,ACTR2,ACTR3,ARPC1B,ARPC2,ARPC4,ARPC5,FNBP1,FYN,GRB2,ITGA4,ITGAE,ITGAX,ITGB1,ITGB2,ITGB7,KRAS,MAP2K2,MYL12A,NCK2,NEDD9,PAK1,PAK2,PARVB,PFN1,PIK3CD,PPP1CB,PPP1R12A,PTEN,PTK2,RAC1,RAC2,RAP1B,RHOA,RHOB,RHOC,RHOF,RHOG,RHOQ,TLN1,TSPAN3,TTN,VASP,WAS,WIPF1,ZYX
Sirtuin Signaling Pathway	11.5	2.846	ABCA1,APEX1,ATG4C,ATP5F1A,ATP5F1C,ATP5F1E,ATP5PB,GABARAP,GABARAPL2,GADD45B,H1-10,H1-2,H1-4,H3-3A/H3-3B,HIF1A,JUN,LDHA,LDHB,MT-ATP6,MT-CYB,MT-ND1,MT-ND2,MT-ND3,MT-ND4,MT-ND4L,MT-ND6,MYC,NBN,NDUFA3,NDUFA7,NDUFAB1,NDUFB11,NDUFB2,NDUFB4,NDUFB5,NDUFB6,NDUFB8,NDUFB9,NFKB1,PARP1,PGK1,REL,SDHC,SDHD,SF3A1,SLC25A5,SLC25A6,SOD1,TIMM10,TIMM13,TRIM28,TUBA1A,TUBA1B,TUBA4A,UCP2,UQCRFS1,VDAC2

### Sheet: Nonheme_ICU vs Nonheme_recovery
Ingenuity Canonical Pathways	-log(p-value)	z-score	Molecules
B Cell Receptor Signaling	37.2	1.807	CALM1 (includes others),CFL1,EGR1,ETS1,FCGR2B,FOXO1,IGHE,IGHV1-18,IGHV1-3,IGHV1-46,IGHV1-69,IGHV1-69D,IGHV2-26,IGHV2-5,IGHV3-11,IGHV3-13,IGHV3-23,IGHV3-43,IGHV3-48,IGHV3-53,IGHV3-66,IGHV3-72,IGHV3-74,IGHV4-34,IGHV4-39,IGHV4-59,IGHV4-61,IGHV6-1,IGHV7-4-1,IGKV1-12,IGKV1-17,IGKV1-27,IGKV1-39,IGKV1-5,IGKV1-6,IGKV1-9,IGKV1D-13,IGKV1D-33,IGKV1D-8,IGKV2-30,IGKV2D-28,IGKV2D-29,IGKV3-15,IGKV3-20,IGKV3D-20…
EIF2 Signaling	35.7	2.117	ACTB,EIF1AY,EIF3F,KRAS,MYC,PABPC1,PPP1CA,PPP1CC,PPP1R15A,RPL12,RPL13,RPL17,RPL19,RPL21,RPL22,RPL23A,RPL26,RPL27,RPL27A,RPL28,RPL3,RPL35,RPL35A,RPL37A,RPL39,RPL41,RPL7,RPL8,RPL9,RPLP1,RPS10,RPS12,RPS14,RPS15,RPS18,RPS19,RPS23,RPS24,RPS25,RPS26,RPS27,RPS27A,RPS29,RPS3A,RPS6,RPS8,RPS9
mTOR Signaling	14.8	1	DDIT4,EIF3F,FNBP1,HIF1A,KRAS,PLD4,PRKCB,RHOA,RHOB,RHOC,RPS10,RPS12,RPS14,RPS15,RPS18,RPS19,RPS23,RPS24,RPS25,RPS26,RPS27,RPS27A,RPS29,RPS3A,RPS6,RPS8,RPS9
Signaling by Rho Family GTPases	9.19	1.606	ACTB,ACTG1,ACTR2,ARPC1B,ARPC2,CFL1,EZR,FNBP1,FOS,GNA12,GNAI2,ITGA4,ITGB7,JUN,MYL6,PIP4K2A,RHOA,RHOB,RHOC,SEPTIN7,SEPTIN9,VIM,WIPF1
Regulation of Actin-based Motility by Rho	8.6	0.832	ACTB,ACTR2,ARPC1B,ARPC2,CFL1,FNBP1,ITGA4,ITGB7,MYL6,PFN1,PIP4K2A,RHOA,RHOB,RHOC,WIPF1
Sirtuin Signaling Pathway	7.78	1.886	FOXO1,GABARAP,H1-3,H1-4,HIF1A,JUN,MT-ATP6,MT-CYB,MT-ND2,MT-ND3,MT-ND4,MT-ND4L,MT-ND5,MT-ND6,MYC,NDUFA3,SMARCA5,TOMM7,TSPO,TUBA1A,TUBA1B,UCP2
ILK Signaling	7.64	1.698	ACTB,ACTG1,CFL1,FNBP1,FOS,HIF1A,ITGB7,JUN,MYC,MYH9,MYL6,NCK2,PTEN,RHOA,RHOB,RHOC,TMSB10/TMSB4X,VIM
RHOA Signaling	7.31	1.069	ACTB,ACTG1,ACTR2,ARPC1B,ARPC2,CFL1,EZR,GNA12,MYL6,PFN1,PIP4K2A,RHOA,SEPTIN7,SEPTIN9
PI3K Signaling in B Lymphocytes	6.53	0.577	CALM1 (includes others),CR2,FCGR2B,FOS,IL4R,JUN,KRAS,NFKBIA,PLEKHA2,PPP3CB,PRKCB,PTEN,PTPRC,VAV3
Integrin Signaling	6.5	1.213	ACTB,ACTG1,ACTR2,ARF6,ARPC1B,ARPC2,FNBP1,ITGA4,ITGB7,KRAS,NCK2,PFN1,PTEN,RHOA,RHOB,RHOC,WIPF1
